# Database of recurrent mutations (DORM), a web tool to browse recurrent mutations in cancers

**DOI:** 10.1101/2022.11.21.517363

**Authors:** Deepankar Chakroborty, Ilkka Paatero, Kari J. Kurppa, Klaus Elenius

## Abstract

Advances in sequencing technologies have facilitated the genetic characterization of large numbers of clinical cancer samples, leading to accumulation of extensive amounts of data. While potentially very useful for directing research and for clinical decision making, the increasing quantity of data generates challenges in its optimal management, and translation to informing clinical and research questions. Here, we present <u>D</u>atabase <u>O</u>f <u>R</u>ecurrent <u>M</u>utations (DORM), a database listing recurrent mutations (tissue-agnostic population frequency > 1) identified from cancer samples analyzed with whole genome or whole exome sequencing. The DORM database is a fast and feature-rich database supporting searching for several proteins, amino acid substitutions as well as queries using regular expressions.
