## Supplementary Table 1 for "Database of recurrent mutations (DORM), a web tool to browse recurrent mutations in cancers"

### Sheet: Sheet1
	Database	Link
	DORM	https://eleniuslabtools.utu.fi/tools/DORM/Mutations/?_state_id_=768356cba129db0c
	COSMIC	https://cancer.sanger.ac.uk/cosmic/gene/analysis?ln=EGFR
	ICGC data portal	https://dcc.icgc.org/genes/ENSG00000146648/mutations
	cBioPortal	http://www.cbioportal.org/results/mutations?tab_index=tab_visualize&Action=Submit&session_id=62011bb904dc353874686fc1&plots_horz_selection=%7B%7D&plots_vert_selection=%7B%7D&plots_coloring_selection=%7B%7D
	AACR Genie	https://genie.cbioportal.org/results/cancerTypesSummary?cancer_study_list=brca_akt1_genie_2019%2Cglioma_dfci_2020%2Cgenie_public%2Cmbc_genie_2020&Z_SCORE_THRESHOLD=2.0&RPPA_SCORE_THRESHOLD=2.0&profileFilter=mutations&case_set_id=all&gene_list=EGFR&geneset_list=%20&tab_index=tab_visualize&Action=Submit
